# Methyl-SNP-seq reveals dual readouts of methylome and variome at molecule resolution

**DOI:** 10.1101/2022.06.28.498010

**Authors:** Bo Yan, Duan Wang, Romualdas Vaisvila, Zhiyi Sun, Laurence Ettwiller

## Abstract

Covalent modifications of genomic DNA are crucial for most organisms to survive. Amplicon-based high throughput sequencing technologies erase all DNA modifications to retain only sequence information for the four canonical nucleobases, necessitating specialized technologies for ascertaining epigenetic information. To also capture base modification information, we developed Methyl-SNP-seq, a technology that takes advantage of the complementarity of the double helix to extract the methylation and original sequence information from a single DNA molecule. More specifically, Methyl-SNP-seq uses bisulfite conversion of one of the strands to identify cytosine methylation while retaining the sequence of the other strand. As both strands are locked together to link the dual readouts on a single paired-end read, Methyl-SNP-seq allows detecting methylation status of any DNA even without a reference genome. Because one of the strands retains the original 4 nucleotide composition, Methyl-SNP-seq can also be used in conjunction with standard sequence-specific probes for targeted enrichment and amplification. We demonstrate the usefulness of this technology in a broad spectrum of applications ranging from allele-specific methylation analysis in humans to identification of methyltransferase specificity in complex bacterial communities.
