## Supplemental Tables for "Methyl-SNP-seq reveals dual readouts of methylome and variome at molecule resolution"

### Sheet: TableS1
Supplemental Table 1: Picard AlignmentSummaryMetrics
Metrics of Methyl-SNP-seq WGS on NA12878 Replicate1			Metrics of Methyl-SNP-seq WGS on NA12878 Replicate2
CATEGORY	UNPAIRED		CATEGORY	UNPAIRED
TOTAL_READS	1245608442		TOTAL_READS	1367032436
PF_READS	1245608442		PF_READS	1367032436
PCT_PF_READS	1		PCT_PF_READS	1
PF_NOISE_READS	17520		PF_NOISE_READS	19315
PF_READS_ALIGNED	1190809914		PF_READS_ALIGNED	1306493598
PCT_PF_READS_ALIGNED	0.956007		PCT_PF_READS_ALIGNED	0.955715
PF_ALIGNED_BASES	81638245271		PF_ALIGNED_BASES	88389725142
PF_HQ_ALIGNED_READS	1013623587		PF_HQ_ALIGNED_READS	1110552133
PF_HQ_ALIGNED_BASES	69469099399		PF_HQ_ALIGNED_BASES	75092308999
PF_HQ_ALIGNED_Q20_BASES	67504183171		PF_HQ_ALIGNED_Q20_BASES	72884806989
PF_HQ_MEDIAN_MISMATCHES	0		PF_HQ_MEDIAN_MISMATCHES	0
PF_MISMATCH_RATE	0.010833		PF_MISMATCH_RATE	0.010925
PF_HQ_ERROR_RATE	0.007821		PF_HQ_ERROR_RATE	0.007879
PF_INDEL_RATE	0.00048		PF_INDEL_RATE	0.000484
MEAN_READ_LENGTH	68.9759		MEAN_READ_LENGTH	68.1079
SD_READ_LENGTH	20.4727		SD_READ_LENGTH	20.4721
MEDIAN_READ_LENGTH	68		MEDIAN_READ_LENGTH	67
MAD_READ_LENGTH	17		MAD_READ_LENGTH	16
MIN_READ_LENGTH	20		MIN_READ_LENGTH	20
MAX_READ_LENGTH	99		MAX_READ_LENGTH	99
READS_ALIGNED_IN_PAIRS	0		READS_ALIGNED_IN_PAIRS	0
PCT_READS_ALIGNED_IN_PAIRS	0		PCT_READS_ALIGNED_IN_PAIRS	0
PF_READS_IMPROPER_PAIRS	0		PF_READS_IMPROPER_PAIRS	0
PCT_PF_READS_IMPROPER_PAIRS	0		PCT_PF_READS_IMPROPER_PAIRS	0
BAD_CYCLES	0		BAD_CYCLES	0
STRAND_BALANCE	0.498536		STRAND_BALANCE	0.498733
PCT_CHIMERAS	0		PCT_CHIMERAS	0
PCT_ADAPTER	0		PCT_ADAPTER	0
PCT_SOFTCLIP	0		PCT_SOFTCLIP	0
PCT_HARDCLIP	0		PCT_HARDCLIP	0
AVG_POS_3PRIME_SOFTCLIP_LENGTH	0		AVG_POS_3PRIME_SOFTCLIP_LENGTH	0

### Sheet: TableS2
Supplemental Table 2: Picard VariantCallingMetrics
Metrics of Methyl-SNP-seq WGS defined variants (common variants) of NA12878
TOTAL_SNPS	3197294
NUM_IN_DB_SNP	3138674
NOVEL_SNPS	58620
FILTERED_SNPS	0
PCT_DBSNP	0.981666
DBSNP_TITV	2.06068
NOVEL_TITV	1.1478
TOTAL_INDELS	475140
NOVEL_INDELS	19261
FILTERED_INDELS	0
PCT_DBSNP_INDELS	0.959462
NUM_IN_DB_SNP_INDELS	455879
DBSNP_INS_DEL_RATIO	0.898934
NOVEL_INS_DEL_RATIO	1.02152
TOTAL_MULTIALLELIC_SNPS	1366
NUM_IN_DB_SNP_MULTIALLELIC	1314
TOTAL_COMPLEX_INDELS	14082
NUM_IN_DB_SNP_COMPLEX_INDELS	13837
SNP_REFERENCE_BIAS	0.519118
NUM_SINGLETONS	2208772
Metrics of JIMB WGS defined variants of NA12878
TOTAL_SNPS	3759600
NUM_IN_DB_SNP	3538143
NOVEL_SNPS	221457
FILTERED_SNPS	0
PCT_DBSNP	0.941096
DBSNP_TITV	2.06679
NOVEL_TITV	1.23825
TOTAL_INDELS	773924
NOVEL_INDELS	60532
FILTERED_INDELS	0
PCT_DBSNP_INDELS	0.921786
NUM_IN_DB_SNP_INDELS	713392
DBSNP_INS_DEL_RATIO	0.959502
NOVEL_INS_DEL_RATIO	1.28311
TOTAL_MULTIALLELIC_SNPS	8354
NUM_IN_DB_SNP_MULTIALLELIC	6933
TOTAL_COMPLEX_INDELS	66092
NUM_IN_DB_SNP_COMPLEX_INDELS	63015
SNP_REFERENCE_BIAS	0.511383
NUM_SINGLETONS	2823613

### Sheet: TableS3
Supplemental Table 3: Picard GcBiasMetrics
Metrics of Methyl-SNP-seq WGS on NA12878 Replicate1			Metrics of Methyl-SNP-seq WGS on NA12878 Replicate2
ACCUMULATION_LEVEL	All		ACCUMULATION_LEVEL	All
READS_USED	Reads		READS_USED	Reads
WINDOW_SIZE	ALL		WINDOW_SIZE	ALL
TOTAL_CLUSTERS	100		TOTAL_CLUSTERS	100
ALIGNED_READS	1245608442		ALIGNED_READS	1367032436
AT_DROPOUT	1190809914		AT_DROPOUT	1306493598
GC_DROPOUT	4.63355		GC_DROPOUT	3.99074
GC_NC_0_19	9.52559		GC_NC_0_19	8.66623
GC_NC_20_39	1.25585		GC_NC_20_39	1.24138
GC_NC_40_59	1.28235		GC_NC_40_59	1.25077
GC_NC_60_79	0.771375		GC_NC_60_79	0.799203
GC_NC_80_100	0.338213		GC_NC_80_100	0.38862
SAMPLE	0.134384		SAMPLE	0.174509
Metrics of ENCODE WGBS on NA12878
ACCUMULATION_LEVEL	All
READS_USED	Reads
WINDOW_SIZE	ALL
TOTAL_CLUSTERS	100
ALIGNED_READS	831022935
AT_DROPOUT	1662045870
GC_DROPOUT	3.17767
GC_NC_0_19	5.93635
GC_NC_20_39	1.33433
GC_NC_40_59	1.18388
GC_NC_60_79	0.85312
GC_NC_80_100	0.528469
SAMPLE	0.166948
Metrics of JIMB WGS on NA12878
ACCUMULATION_LEVEL	All
READS_USED	Reads
WINDOW_SIZE	ALL
TOTAL_CLUSTERS	100
ALIGNED_READS	803613141
AT_DROPOUT	1609396264
GC_DROPOUT	1.88262
GC_NC_0_19	2.3327
GC_NC_20_39	1.25721
GC_NC_40_59	1.0825
GC_NC_60_79	0.926465
GC_NC_80_100	0.841872
SAMPLE	0.932685

### Sheet: TableS4
Supplemental Table 4: Methyl-SNP-seq reported allele-specific DMRs overlap with known imprinted clusters and associated ASDMRs.
chromosome	DMR start	DMR end	nCG	meanMethy1	meanMethy2	diff.Methy	areaStats	AMR_upstream10kb	AMR_downstream_10kb	Imprinting cluster	Previously identified	Known ICR
chr1	68057488	68057574	8	0.569938	0.111885	0.458053	25.9553	68039853	68062008	DIRAS3	Y	Y
chr11	2700303	2700413	17	0.167814	0.740559	-0.572745	-65.3562	2688155	2711210	KCNQ1OT1	Y	Y
chr11	2702332	2702390	4	0.939764	0.1725	0.767264	29.8309	2688155	2711210	KCNQ1OT1	Y	Y
chr11	10496974	10497598	9	0.830259	0.351581	0.478679	28.3053	10495957	10520148	AMPD3	N	N
chr14	100827635	100827730	13	0.892405	0.253047	0.639359	61.5425	100813901	100838815	DLK1/MEG3	Y	N
chr14	100835464	100835530	7	0.724379	0.295007	0.429372	17.6532	100813901	100838815	DLK1/MEG3	Y	N
chr15	24954565	24956496	45	0.711059	0.0923902	0.618668	224.001	24944150	24967005	SNRPN/SNURF	Y	Y
chr15	24966386	24971292	10	0.0540343	0.706029	-0.651995	-60.724	24944150	24967005	SNRPN/SNURF	Y	Y
chr16	89274713	89274805	5	0.849189	0.356563	0.492626	15.7453	89257986	89278229	ANKRD11	N	N
chr19	56839878	56840729	25	0.1617	0.873178	-0.711478	-145.34	56827350	56851760	ZIM2/PEG3	Y	Y
chr19	56848374	56848438	4	0.623668	0.111574	0.512094	18.5897	56827350	56851760	ZIM2/PEG3	Y	Y
chr20	43505090	43505152	10	0.635334	0.204995	0.43034	26.9843	43503582	43525799	L3MBTL	Y	Y
chr20	43516816	43518168	6	0.0930697	0.750958	-0.657889	-42.7359	43503582	43525799	L3MBTL	Y	Y
chr20	58846403	58856147	49	0.777398	0.0913414	0.686056	265.628	58829105	58852960	GNAS	Y	N
chr20	58846403	58856147	49	0.777398	0.0913414	0.686056	265.628	58839925	58866415	GNAS	Y	Y
chr20	58893732	58894203	4	0.481816	0.351206	0.13061	6.11785	58878049	58900515	GNAS	Y	N
chr6	3839448	3843941	6	0.301219	0.768799	-0.46758	-17.2816	3838510	3860677	FAM50B	Y	Y
chr6	3846595	3853308	8	0.817452	0.35538	0.462072	26.4385	3838510	3860677	FAM50B	Y	Y
chr6	144007779	144008710	55	0.843299	0.116039	0.72726	365.32	143996707	144019054	PLAGL1/HYMAI	Y	Y
chr7	97008869	97013453	12	0.144048	0.555657	-0.411608	-32.7762	97007451	97033063	DLX5	N	N
chr7	97032071	97033169	8	0.401256	0.208911	0.192345	11.2064	97007451	97033063	DLX5	N	N
chr7	130500858	130500925	5	0.911322	0.476166	0.435156	19.1194	130479717	130503841	MESTIT1/MEST	Y	Y
chr8	140089210	140089360	7	0.482506	0.0843981	0.398108	18.3575	140087918	140111382	KCNK9	Y	Y
chr8	140099818	140101171	14	0.736086	0.0948596	0.641227	73.1485	140087918	140111382	KCNK9	Y	Y
chr9	104857842	104858021	5	0.772203	0.390809	0.381394	13.0196	104852459	104872771	ABCA1	N	N

### Sheet: TableS6
Supplemental Table 6: Picard HsMetrics
Metrics of Methyl-SNP-seq targeted seq on NA12878 400bp sonication
BAIT_DESIGN_EFFICIENCY	1
PCT_SELECTED_BASES	0.699438
PCT_OFF_BAIT	0.300562
FOLD_ENRICHMENT	50.4453
MEAN_TARGET_COVERAGE	7
AT_DROPOUT	9.59593
GC_DROPOUT	0.599309
Metrics of Methyl-SNP-seq targeted seq on NA12878 500bp sonication
BAIT_DESIGN_EFFICIENCY	1
PCT_SELECTED_BASES	0.670545
PCT_OFF_BAIT	0.329455
FOLD_ENRICHMENT	48.5453
MEAN_TARGET_COVERAGE	12
AT_DROPOUT	10.5251
GC_DROPOUT	0.65526
